# Casual Versus Fractal Modularity in Mammalian Social Organisation

**DOI:** 10.1101/2025.11.26.690800

**Authors:** R.I.M. Dunbar

## Abstract

Multilevel social systems in birds and mammals have attracted considerable interest, not least because they share some similarities with the natural structural organisation of human societies. I use a fractal analysis of a taxonomically wide range of species reported to have multilevel social systems to show that these in fact involve two very different phenomena: those that are fractally modular and those that are casually modular. The first have a strictly fractal structure identical to that found in human societies; the second lack formal structural coherence and are closer in form to casual herds. The former are associated with larger neocortices than the latter, suggesting that they may be cognitively more demanding. Understanding the evolution of multilevel systems and the cognition that underpins them obliges us to adopt a more nuanced approach to social evolution.
