## Supplementary material for "Casual Versus Fractal Modularity in Mammalian Social Organisation": dataset

Casual versus Fractal Modularity Dataset
taxon	Horton order	size	scaling	source
C.angolensis	1	2.34		Stead & Treichob (2019 PloS One)
C.angolensis	2	11.25	4.91
C.angolensis	3	67.5	5.97
C.angolensis	4	135	2
chimp	1	3.7		Dunbar 2015; Dunbar & Shultz (2021a)
chimp	2	13	3.51
chimp	3	42.3	3.25
chimp	4	108	2.55
elephant	1	3.33		Hill et al (2008 Biology Letters)
elephant	2	9.75	2.96
elephant	3	23	2.35
elephant	4	62.4	2.71
gelada	1	2.79		Hill et al. (2008 Biology Letters)
gelada	2	12.2	4.36
gelada	3	27.9	2.29
gelada	4	99.3	3.56
gelada	5	345.3	3.48
hamadryas	1	2.9		Hill et al. (2008 Biology Letters)
hamadryas	2	7	2.41
hamadryas	3	24	3.43
hamadryas	4	85.7	3.57
hamadryas	5	243.5	2.81
humans	1	4.6		Dunbar (2020 Proceedings Roy. Society A)
humans	2	12.8	2.78
humans	3	45.5	3.55
humans	4	154.4	3.39
humans	5	369.5	2.39
hyaena	2	11.3		Dunbar & Shultz (2025 BioRxiv)
hyaena	3	41	3.63
hyaena	4	72.8	1.78
orca	1	2.9
orca	2	7	2.41
orca	3	24	3.43
orca	4	85.7	3.57
P.papio	1	3.3		Fischer et al 2017
P.papio	2	16.5	5
P.papio	3	33	2
P.papio	4	59.5	1.8
piliocolobus	2	13.1		Korstjens & Dunbar (2007 Int J. Primatol.)
piliocolobus	3	26.6	2.03
piliocolobus	4	46	1.73
proboscis	1	2		Yeager (1990, 1991 Amer J. Primatol.)
proboscis	2	15.3	6.05
proboscis	3	74.2	4.92
proboscis	4	177.5	2.39
proboscis	5
snubnose	1			Qi etal (2014 Nature Comms)
snubnose	2	11.25		Matsuda et al (2023 BioRxiv)
snubnose	3	112.5	9.96
snubnose	4	134.5	1.2
snubnose	5	269	2
humpback	1	5.8		Cantor et al. (2015 Nature Comms)
humpback	2	10.1	1.74
humpback	3	65.5	6.49
